# Nucleosome composition regulates the histone H3 tail conformational ensemble and accessibility

**DOI:** 10.1101/2020.06.26.172072

**Authors:** Emma A. Morrison, Lokesh Baweja, Michael G. Poirier, Jeff Wereszczynski, Catherine A. Musselman

## Abstract

Sub-nucleosomal complexes including hexasomes and tetrasomes have been identified as intermediates in nucleosome assembly and disassembly. Their formation is promoted by certain histone chaperones and ATP-dependent remodelers, as well as through transcription by RNA polymerase II. In addition, hexasomes appear to be maintained in transcribed genes and could be an important regulatory factor. While nucleosome composition affects the structure and accessibility of the nucleosomal DNA, its influence on the histone tails is largely unknown. Previously, we found that the H3 tail accessibly is occluded in the context of the nucleosome due to interactions with DNA (Morrison et al, 2018). Here, we investigate the conformational dynamics of the H3 tail in the hexasome and tetrasome. Using a combination of NMR spectroscopy, MD simulations, and trypsin proteolysis, we find that the conformational ensemble of the H3 tail is regulated by nucleosome composition. Similar to what we previously found for the nucleosome, the H3 tails bind robustly to DNA within the hexasome and tetrasome, but upon loss of the H2A/H2B dimer, we determined that the adjacent H3 tail has an altered conformational ensemble, increase in dynamics, and increase in accessibility. Similar to observations of DNA dynamics, this is seen to be asymmetric in the hexasome. Our results indicate that nucleosome composition has the potential to regulate chromatin signaling at the histone tails and ultimately help shape the chromatin landscape.
