## Supplemental Table 1 for "Nucleosome composition regulates the histone H3 tail conformational ensemble and accessibility"

### Sheet: CSVs
			Tetrasome						Hexasome							Nucleosome
			Sample: 130 uM 13C/15N-H3 tetrasome in 20mM MOPS pH 7, 1mM EDTA, 1mM DTT, 6.8% D2O; 37C; 600 MHz Bruker						Sample: 360 uM 13C/15N-H3 hexasome in 20mM MOPS pH 7, 1mM EDTA, 1mM DTT, 10% D2O; 45C; 600 MHz Bruker							Sample: 320 uM 13C/15N-H3 nucleosome in 20mM MOPS pH7 , 1mM EDTA, 1mM DTT, 9% D2O; 45C; 600MHz Varian; data from Morrison et al 2018
Residue number	residue		15N CS	1HN CS	13Ca CS	13Cb CS	Comments		15N CS	1HN CS	13Ca CS	13Cb CS	Comments	species: N vs. T		15N CS	1HN CS	13Ca CS	13Cb CS	Comments
1	A		131.315	7.95139	53.8252	20.4484			131.153	7.89913	53.8045	20.4845	Cannot identify T vs. N.	T?
									131.111	7.96989				N?		130.95	7.96	53.87	20.36
2	R				56.4402	30.9878					56.5064	30.9603	Cannot identify T vs. N.	T?
											56.6276	30.9607		N?				56.43	30.92
3	T		116.482	8.34685	62.0562	70.1177			116.125	8.2705	62.0986	70.125	Cannot identify T vs. N. Assignment supported by H3Kc4me3-hexasome.	T?
									115.825	8.24785	62.0509	70.1059		N?		115.82	8.23	61.87	70.02	Assignment supported by H3Kc4me3-nucleosome
4	K		124.085	8.48074	56.5462	33.2666			123.782	8.41885	56.6483	33.1943	Cannot identify T vs. N. Assignment supported by H3Kc4me3-hexasome.	T?
									123.465	8.41939	56.7314	33.2382		N?		123.44	8.41	56.64	33.17	Assignment supported by H3Kc4me3-nucleosome
5	Q		122.196	8.60315	56.101	29.5876			121.962	8.52694	56.2757	29.5337	Can slightly distinguish T vs. N. Assignment supported by H3Kc4me3-hexasome.	T
									121.663	8.49771	56.4284	29.5473		N		121.65	8.5	56.34	29.38	Assignment supported by H3Kc4me3-nucleosome
6	T		115.424	8.15808	62.0876	69.9159			115.174	8.09605	62.1073	69.9004	Can slightly distinguish T vs. N. Assignment supported by H3Kc4me3-hexasome.	T
									114.654	8.03583	62.1463	69.8674		N		114.64	8.02	61.97	69.75	Assignment supported by H3Kc4me3-nucleosome
7	A		126.472	8.33971	52.5427	19.4246			126.28	8.278	52.6252	19.4447	Can slightly distinguish T vs. N. Assignment supported by H3Kc4me3-hexasome.	T
									125.972	8.27356	52.7474	19.3989		N		125.98	8.27	52.74	19.39	Assignment supported by H3Kc4me3-nucleosome
8	R		120.736	8.32236	56.2214	30.9878	Some uncertainty between R8 and R26		120.464	8.25047	56.3008	30.9582	Can slightly distinguish T vs. N. Assignment supported by H3Kc4me3-hexasome.	T
									119.855	8.22145	56.3795	30.9076		N		119.84	8.19	56.3	30.89	Assignment supported by H3Kc4me3-nucleosome
9	K		122.88	8.45952	56.5237	33.2728	Some uncertainty between K9, K18, and K27		122.598	8.38009	56.5071	33.243	Cannot identify T vs. N. Likely overlap between N?_K9? and K9/18/27. Cannot distinguish K9, K18, K27. Assignment of T?_K9 supported by H3Kc4me3-hexasome.	T?
									122.144	8.31678				N?		122.22	8.32	56.46	33.25	Some uncertainty between K9, K18, and K27. Assignment supported by H3Kc4me3-nucleosome.
10	S		117.08	8.41672	58.3348	63.9258			116.859	8.3556	58.3986	63.9636	Cannot resolve T and N	T + N
																116.74	8.34	58.37	63.92	Assignment supported by H3Kc4me3-nucleosome
11	T		115.284	8.25373	62.0027	69.8907			115.074	8.18481	62.1331	69.8722	Cannot identify T vs. N.	T?
									114.867	8.16871	62.164	69.8625		N?		114.94	8.16	62.01	69.73
12	G		110.91	8.43567	45.5256		Some uncertainty between G12 and G33		110.816	8.39233	45.6201		Cannot distinguish T vs. N. Some uncertainty between G12 and G33.	T + N
																110.84	8.4	45.6
13	G		108.797	8.29657	45.2914		G13 and G34 are not resolved		108.693	8.24637	45.4155		Cannot distinguish T vs. N. Cannot distinguish G13 and G34.	T + N
																108.62	8.24	45.35
14	K		120.817	8.18879	56.0136	33.4067			120.698	8.12911	56.0742	33.368	Cannot identify T vs. N.	T?
									120.448	8.09835	56.0475	33.365		N?		120.61	8.09	56.01	33.36
15	A		126.885	8.40237	50.6195	18.3193			126.576	8.31481	50.6156	18.404	Cannot identify T vs. N. N?_A15 likely overlaps with T?_A7, but cannot resolve.	T?
														N?		126.45	8.3	50.68	18.38
16	P				63.0287	32.1467					63.0797	32.1405	Cannot identify T vs. N.	T?
											63.22	32.1371		N?				63.21	32.08
17	R		121.576	8.46176	56.3695	30.955			121.25	8.38747	56.4578	30.9477	Cannot identify T vs. N.	T?
									120.989	8.36993	56.4723	30.9625		N?		121.04	8.37	56.48	30.84
18	K		122.531	8.42374	56.5959	33.2008	Some uncertainty between K9, K18, and K27		122.156	8.33747	56.6199	33.1956	Cannot identify T vs. N. Likely overlap between N?_K18 and K9/18/27. Cannot distinguish K9, K18, K27.	T?
									121.875	8.33853				N?		122.03	8.33	56.7	33.09	Some uncertainty between K9, K18, and K27
19	Q		121.576	8.39582	55.9364	29.6032			121.328	8.3321	56.1217	29.552	Cannot identify T vs. N.	T?
									121.028	8.34306	56.1881	29.5846		N?		121.06	8.33	56.3	29.32
20	L		123.769	8.2934	55.3333	42.6234			123.478	8.21202	55.4335	42.6433	Cannot identify T vs. N. Cannot resolve N?_L20?.	T?
									122.945	8.20317				N?		122.86	8.21	55.68	42.49
21	A		124.727	8.35233	52.6948	19.3365			124.522	8.28382	52.7639	19.3075	Cannot identify T vs. N.	T?
									124.069	8.29062	52.9306	19.2883		N?		123.99	8.27	52.92	19.25
22	T		113.126	8.01021	62.0727	69.9489			112.827	7.94903	62.1844	69.9055	Cannot resolve T and N	T?
									112.712	7.98127				N?		112.63	7.95	62.38	69.7
23	K		123.561	8.31132	56.762	33.0742			123.21	8.24111	56.8851	33.0314	Can slightly distinguish T vs. N.	T
									122.949	8.18776	57.1041	32.9483		N		122.94	8.16	57.02	32.98
24	A		124.918	8.28819	52.6418	19.342			124.545	8.1972	52.737	19.3014	Can slightly distinguish T vs. N.	T
									124.077	8.17443	53.1189	19.2215		N		124.1	8.16	52.93	19.22
25	A		123.22	8.17983	52.5862	19.3266			122.99	8.10627	52.7622	19.2593	Can slightly distinguish T vs. N.	T
									122.574	8.08107	52.9255	19.1935		N		122.59	8.07	52.8	19.25
26	R		120.236	8.25311	56.3395	30.9678	Some uncertainty between R8 and R26		119.871	8.17251	56.3999	30.9026	Can slightly distinguish T vs. N. Assignment supported by H3Kc4me3-hexasome.	T
									119.472	8.11128	56.5821	30.835		N		119.49	8.1	56.47	30.77
27	K		122.387	8.371	56.5925	33.1972	Some uncertainty between K9, K18, and K27		121.983	8.27019	56.5927	33.1609	Cannot identify T vs. N. Cannot distinguish K9, K18, K27.	T?
									121.596	8.22246	56.7162	33.0832		N?		121.61	8.19	56.6	33.13	Some uncertainty between K9, K18, and K27
28	S		116.813	8.238	58.2068	64.1323			116.534	8.1656	58.2452	64.1435	Cannot identify T vs. N.	T?
									116.206	8.13318	58.365	64.1194		N?		116.25	8.12	58.19	64.07
29	A		126.903	8.27135	50.6821	18.4474			126.728	8.19418	50.6967	18.494	Cannot identify T vs. N.	T?
									126.679	8.1625	50.7343	18.4989		N?		126.65	8.14	50.71	18.46
30	P				63.1688	32.1506					63.2133	32.1302	Cannot resolve T and N	T + N
																		63.23	32.07
31	A		124.409	8.47234	52.6872	19.2003			124.155	8.39338	52.7253	19.2064	Cannot resolve T and N	T + N
																124.02	8.38	52.77	19.23
32	T		112.409	8.0858	61.8992	69.9722			112.234	8.01743	61.9051	70.0002	Cannot identify T vs. N.	T?
									111.742	7.97438	62.02	69.9478		N?		111.73	7.95	61.88	69.78
33	G		110.888	8.39704	45.5231		Some uncertainty between G12 and G33		110.756	8.33324	45.5787		Cannot distinguish T vs. N. Some uncertainty between G12 and G33.	T?
									110.777	8.31213				N?		110.79	8.29	45.52
34	G		108.797	8.28783	45.2851		G13 and G34 are not resolved		108.693	8.24637	45.4155		Cannot distinguish T vs. N. Cannot distinguish G13 and G34.	T?
									108.67	8.18668	45.3726			N?		108.58	8.16	45.23
35	V		119.297	7.98625	62.3362	32.885			119.081	7.92979	62.3813	32.9005	Cannot resolve T and N	T + N
																118.99	7.91	62.19	32.95
36	K		125.624	8.40686	56.1029	33.0829			125.283	8.33598	56.1905	33.1041	Cannot identify T vs. N.	T?
									125.252	8.24973	56.2477	33.1964		N?		125.31	8.24	55.87	33.36
37	K		124.139	8.39508	54.4016	32.8388			123.775	8.29348	54.3178	32.7531	Cannot identify T vs. N.	T?
			*Chemical shifts averaged from HSQC, HNCACB, and CBCAcoNH						*Chemical shifts averaged from HSQC, HNCACB, and CBCAcoNH, but 13C i-1 CS only used when only CS information available							*Chemical shifts averaged from HSQC, HNCACB, and CBCAcoNH
